# Automated community ecology using deep learning: a case study of planktonic foraminifera

**DOI:** 10.1101/2022.10.31.514514

**Authors:** Allison Y. Hsiang, Pincelli M. Hull

## Abstract

The development of deep learning methods using convolutional neural networks (CNNs) has revolutionised the field of computer vision in recent years. The automation of taxonomic identification using CNNs leads naturally to the use of such technology for rapidly generating large organismal datasets in order to study the evolutionary and ecological dynamics of biological communities across time and space. While CNNs have been used to train machine learning classifiers that can identify organisms to the species level for several groups, this vision of automated community ecology has yet to be thoroughly tested or fulfilled. Here, we present a case study of automated community ecology using a large dataset of Atlantic planktonic foraminifera for which the generation of species labels and morphometric measurements was completely automated. We compare standard community diversity metrics between the fully automated dataset and a “traditional” dataset with human-identified specimens. We show that there is high congruence between the results, and that machine classifications help avoid biases that can result in the inference of misleading biodiversity patterns. Our study demonstrates the viability and potential of fully automated community ecology and sets the stage for a new era of ecological and evolutionary inquiry driven by artificial intelligence.
