## Supplementary material for "Automated community ecology using deep learning: a case study of planktonic foraminifera": Rank abundance data (CSVs): rank_abundance_combined.csv

	rank	abundance	proportion	plower	pupper	accumfreq	logabun	rankfreq
globigerinoides_ruber	1	12714	26.4	17.9	34.9	26.4	4.1	3
globigerina_bulloides	2	4807	10	6.2	13.7	36.4	3.7	6.1
globigerinita_glutinata	3	4515	9.4	7.7	11.1	45.7	3.7	9.1
neogloboquadrina_incompta	4	4295	8.9	4.4	13.5	54.6	3.6	12.1
globigerinoides_sacculifer	5	3822	7.9	4.4	11.5	62.6	3.6	15.2
globorotalia_inflata	6	2784	5.8	3.7	7.9	68.3	3.4	18.2
neogloboquadrina_pachyderma	7	2352	4.9	1	8.7	73.2	3.4	21.2
globigerina_falconensis	8	1766	3.7	1.5	5.8	76.9	3.2	24.2
globigerinella_siphonifera	9	1479	3.1	1.9	4.2	80	3.2	27.3
globorotalia_truncatulinoides	10	1465	3	2	4.1	83	3.2	30.3
turborotalita_quinqueloba	11	903	1.9	1	2.8	84.9	3	33.3
neogloboquadrina_dutertrei	12	814	1.7	1	2.4	86.6	2.9	36.4
globorotalia_scitula	13	786	1.6	0.8	2.4	88.2	2.9	39.4
globigerinoides_elongatus	14	739	1.5	1	2.1	89.7	2.9	42.4
globoturborotalita_rubescens	15	658	1.4	0.9	1.9	91.1	2.8	45.5
globorotalia_menardii	16	628	1.3	0.3	2.3	92.4	2.8	48.5
globigerinoides_conglobatus	17	544	1.1	0.4	1.9	93.5	2.7	51.5
globigerinella_calida	18	537	1.1	0.7	1.6	94.6	2.7	54.5
globorotalia_hirsuta	19	530	1.1	0.6	1.6	95.7	2.7	57.6
globorotalia_crassaformis	20	496	1	-0.4	2.4	96.8	2.7	60.6
orbulina_universa	21	433	0.9	0.6	1.2	97.7	2.6	63.6
globoturborotalita_tenella	22	331	0.7	0.5	0.9	98.3	2.5	66.7
pulleniatina_obliquiloculata	23	297	0.6	0.2	1	99	2.5	69.7
globorotalia_tumida	24	161	0.3	0.2	0.5	99.3	2.2	72.7
globorotalia_ungulata	25	94	0.2	0.1	0.3	99.5	2	75.8
turborotalita_humilis	26	79	0.2	0.1	0.3	99.7	1.9	78.8
candeina_nitida	27	76	0.2	0	0.3	99.8	1.9	81.8
hastigerina_pelagica	28	37	0.1	0	0.1	99.9	1.6	84.8
sphaeroidinella_dehiscens	29	24	0	0	0.1	99.9	1.4	87.9
globigerinita_uvula	30	17	0	0	0.1	100	1.2	90.9
beella_digitata	31	6	0	0	0	100	0.8	93.9
globoquadrina_conglomerata	32	3	0	0	0	100	0.5	97
globorotaloides_hexagonus	33	2	0	0	0	100	0.3	100
