## Supplementary material for "Automated community ecology using deep learning: a case study of planktonic foraminifera": Rank abundance data (CSVs): rank_abundance_human.csv

	rank	abundance	proportion	plower	pupper	accumfreq	logabun	rankfreq
globigerinoides_ruber	1	6390	29.7	19.9	39.4	29.7	3.8	3
globigerinoides_sacculifer	2	2341	10.9	6.3	15.4	40.5	3.4	6.1
globigerinita_glutinata	3	1889	8.8	7	10.5	49.3	3.3	9.1
neogloboquadrina_incompta	4	1856	8.6	3.5	13.7	57.9	3.3	12.1
globigerina_bulloides	5	1635	7.6	3.9	11.3	65.5	3.2	15.2
globorotalia_inflata	6	1357	6.3	3.5	9.1	71.8	3.1	18.2
neogloboquadrina_pachyderma	7	919	4.3	-0.1	8.7	76.1	3	21.2
globorotalia_truncatulinoides	8	739	3.4	2.1	4.7	79.5	2.9	24.2
globigerinella_siphonifera	9	547	2.5	1.5	3.5	82	2.7	27.3
globigerina_falconensis	10	546	2.5	0.9	4.1	84.6	2.7	30.3
neogloboquadrina_dutertrei	11	379	1.8	1	2.5	86.3	2.6	33.3
globorotalia_scitula	12	378	1.8	0.7	2.8	88.1	2.6	36.4
globigerinoides_elongatus	13	343	1.6	1	2.2	89.7	2.5	39.4
globorotalia_menardii	14	304	1.4	0.2	2.7	91.1	2.5	42.4
globorotalia_hirsuta	15	259	1.2	0.5	1.9	92.3	2.4	45.5
globigerinoides_conglobatus	16	247	1.1	0.5	1.8	93.4	2.4	48.5
orbulina_universa	17	246	1.1	0.8	1.5	94.6	2.4	51.5
turborotalita_quinqueloba	18	213	1	0.3	1.7	95.6	2.3	54.5
pulleniatina_obliquiloculata	19	183	0.8	0.3	1.4	96.4	2.3	57.6
globorotalia_crassaformis	20	175	0.8	-0.4	2.1	97.2	2.2	60.6
globoturborotalita_rubescens	21	141	0.7	0.3	1	97.9	2.1	63.6
globigerinella_calida	22	134	0.6	0.3	0.9	98.5	2.1	66.7
globoturborotalita_tenella	23	107	0.5	0.3	0.7	99	2	69.7
globorotalia_tumida	24	70	0.3	0.1	0.5	99.3	1.8	72.7
candeina_nitida	25	42	0.2	0	0.4	99.5	1.6	75.8
globorotalia_ungulata	26	31	0.1	0	0.2	99.7	1.5	78.8
turborotalita_humilis	27	26	0.1	0	0.2	99.8	1.4	81.8
hastigerina_pelagica	28	15	0.1	0	0.1	99.9	1.2	84.8
sphaeroidinella_dehiscens	29	14	0.1	0	0.1	99.9	1.1	87.9
globigerinita_uvula	30	6	0	0	0.1	100	0.8	90.9
beella_digitata	31	5	0	0	0	100	0.7	93.9
globorotaloides_hexagonus	32	2	0	0	0	100	0.3	97
globoquadrina_conglomerata	33	1	0	0	0	100	0	100
