## Supplementary material for "Automated community ecology using deep learning: a case study of planktonic foraminifera": Rank abundance data (CSVs): rank_abundance_machine.csv

	rank	abundance	proportion	plower	pupper	accumfreq	logabun	rankfreq
globigerinoides_ruber	1	6324	23.7	16.4	31.1	23.7	3.8	3
globigerina_bulloides	2	3172	11.9	8.1	15.7	35.6	3.5	6.1
globigerinita_glutinata	3	2626	9.9	8	11.7	45.5	3.4	9.1
neogloboquadrina_incompta	4	2439	9.2	5	13.3	54.6	3.4	12.1
globigerinoides_sacculifer	5	1481	5.6	2.9	8.2	60.2	3.2	15.2
neogloboquadrina_pachyderma	6	1433	5.4	1.9	8.8	65.6	3.2	18.2
globorotalia_inflata	7	1427	5.4	3.7	7	70.9	3.2	21.2
globigerina_falconensis	8	1220	4.6	2.1	7.1	75.5	3.1	24.2
globigerinella_siphonifera	9	932	3.5	2.1	4.9	79	3	27.3
globorotalia_truncatulinoides	10	726	2.7	1.8	3.6	81.7	2.9	30.3
turborotalita_quinqueloba	11	690	2.6	1.4	3.7	84.3	2.8	33.3
globoturborotalita_rubescens	12	517	1.9	1.2	2.6	86.2	2.7	36.4
neogloboquadrina_dutertrei	13	435	1.6	1	2.3	87.9	2.6	39.4
globorotalia_scitula	14	408	1.5	0.9	2.2	89.4	2.6	42.4
globigerinella_calida	15	403	1.5	0.9	2.1	90.9	2.6	45.5
globigerinoides_elongatus	16	396	1.5	0.9	2.1	92.4	2.6	48.5
globorotalia_menardii	17	324	1.2	0.3	2.1	93.6	2.5	51.5
globorotalia_crassaformis	18	321	1.2	-0.3	2.7	94.8	2.5	54.5
globigerinoides_conglobatus	19	297	1.1	0.2	2	95.9	2.5	57.6
globorotalia_hirsuta	20	271	1	0.6	1.4	97	2.4	60.6
globoturborotalita_tenella	21	224	0.8	0.6	1.1	97.8	2.4	63.6
orbulina_universa	22	187	0.7	0.4	1	98.5	2.3	66.7
pulleniatina_obliquiloculata	23	114	0.4	0.2	0.7	98.9	2.1	69.7
globorotalia_tumida	24	91	0.3	0.2	0.5	99.3	2	72.7
globorotalia_ungulata	25	63	0.2	0.1	0.4	99.5	1.8	75.8
turborotalita_humilis	26	53	0.2	0.1	0.3	99.7	1.7	78.8
candeina_nitida	27	34	0.1	0	0.2	99.8	1.5	81.8
hastigerina_pelagica	28	22	0.1	0	0.2	99.9	1.3	84.8
globigerinita_uvula	29	11	0	0	0.1	100	1	87.9
sphaeroidinella_dehiscens	30	10	0	0	0.1	100	1	90.9
globoquadrina_conglomerata	31	2	0	0	0	100	0.3	93.9
beella_digitata	32	1	0	0	0	100	0	97
globorotaloides_hexagonus	33	0	0	0	0	100	-Inf	100
